# Best practices for genome-wide RNA structure analysis: combination of mutational profiles and drop-off information

**DOI:** 10.1101/176883

**Authors:** Eva Maria Novoa, Jean-Denis Beaudoin, Antonio J Giraldez, John S Mattick, Manolis Kellis

## Abstract

Genome-wide RNA structure maps have recently become available through the coupling of *in vivo* chemical probing reagents with next-generation sequencing. Initial analyses relied on the identification of truncated reverse transcription reads to identify the chemically modified nucleotides, but recent studies have shown that mutational signatures can also be used. While these two methods have been employed interchangeably, here we show that they actually provide complementary information. Consequently, analyses using exclusively one of the two methodologies may disregard a significant portion of the structural information. We also show that the identity and sequence environment of the modified nucleotide greatly affect the odds of introducing a mismatch or causing reverse transcriptase drop-off. Finally, we identify specific mismatch signatures generated by dimethyl sulfate probing that can be exploited to remove false positives typically produced in RNA structurome analyses, and how these signatures vary depending on the reverse transcription enzyme used.
