## Supplemental Data 1 for "Best practices for genome-wide RNA structure analysis: combination of mutational profiles and drop-off information"

### Sheet: Summary
Table S1. Summary and statistics of each high throughput sequencing experiments
Sample*	Label	Experiment	Purification	Replicate	Treatment	Total readsα	Filtered readsβ	Aligned readsγ	Aligned reads (unique UMI)δ
1	Known RNA structures (spike INs)	DMS-seq	None	1	in vitro, 0.5% DMS, 10 min	2718404	no filtering step	2597737	2261733
2	Known RNA structures (spike INs)	DMS-seq	None	2	in vitro, 0.5% DMS, 10 min	10869746	no filtering step	10601374	8195632
3	64-cell in vivo DMS treatement	DMS-seq	poly(A)+	1	in vivo, 2% DMS, 10 min	122768043	32179621	86686724	79697951
4	64-cell in vivo DMS treatement	DMS-seq	poly(A)+	2	in vivo, 2% DMS, 10 min	109778691	23371032	82474727	77474818
5	RNA_pA 2 hpf WT (64-cell)	RNA-seq	poly(A)+	1	None	16170667	no filtering step	15667675	NA
6	RNA_pA 2 hpf WT (64-cell)	RNA-seq	poly(A)+	2	None	17393340	no filtering step	16913030	NA
7	64-cell in vivo DMS treatement	Structure-Seq SSIII	poly(A)+	1	in vivo, 2% DMS, 10 min	11466969	971424	9992688	9865071
8	64-cell in vivo untreated control	Structure-Seq SSIII	poly(A)+	1	None	6803953	1230206	5297119	5137137
9	64-cell in vivo DMS treatement	Structure-Seq TGIRT	poly(A)+	1	in vivo, 2% DMS, 10 min	8667325	561627	7594564	7471767
10	64-cell in vivo untreated control	Structure-Seq TGIRT	poly(A)+	1	None	8309661	1374401	6343605	5953492
TOTAL						293048988	58313910	224626527	179646744
* Each sample represent separately collected biological samples.
α Total reads after 3' adaptor trimming, sample barcode demultiplexing and/or UMI clipping
β Reads mapping to rRNA, tRNA, snRNA, snoRNA, misc_RNA and RepeatMasker annotations
γ Remaning reads after filtering that aligned to the Zebrafish Zv9 genome
δ Remaning reads after filetring that aligned to the Zebrafish Zv9 genome after PCR duplicate removal (using UMI) where applicable
